# Evidence of convergent evolution in the nuclear and mitochondrial OXPHOS subunits across the deep lineages of Squamata

**DOI:** 10.1101/2024.11.14.623538

**Authors:** Oscar Wallnoefer, Alessandro Formaggioni, Federico Plazzi, Marco Passamonti

## Abstract

The OXidative PHosphorylation System (OXPHOS) is composed of subunits encoded by both the nuclear and mitochondrial genomes, which are subject to distinct evolutionary pressures. Nevertheless, the cooperation between OXPHOS subunits is essential for proper OXPHOS function, as incompatibilities between subunits can be highly deleterious.

The order Squamata is a good candidate for studying unusual patterns of mitochondrial evolution. The lineages leading to the snake and agamid clades likely experienced convergent evolution in mitochondrial OXPHOS genes, potentially linked to their distinctive feeding strategies. This deep signal of convergence can also be inferred from mitochondrial markers, which provide strong support for the monophyly of these two groups.

In the present study, we annotated the mitochondrial and nuclear OXPHOS genes of 56 Squamata species. The nuclear OXPHOS subunits that physically interact with mitochondrial proteins also support the clade clustering snakes and agamids. Additionally, we found a significant number of convergent amino acid changes between agamids and snakes, not only in mitochondrial OXPHOS genes but also in nuclear ones, with a higher rate of convergence in the nuclear OXPHOS subunits that play central roles in the OXPHOS complexes.

Overall, the common selective pressures in two distinct lineages can lead two sets of genes, encoded by two different genomes, to exhibit similar patterns of convergent evolution, affecting the phylogenetic signal of these genes. Thus, we highlight how the phylogenetic signal of OXPHOS genes, through the coevolution of subunits and their adaptation to specific evolutionary pressures, can be influenced and may diverge from the signal supported by most other genes.

**GRAPHICAL ABSTRACT:** In Squamata, nuclear genes support the monophyly of Pleurodonta and Acrodonta. However, OXPHOS genes, bot nuclear and mitochondrial, place Acrodonta in sister relationship with Serpentes. This phylogenetic discordance is likely due to convergent evolution along the that leading to Serpentes and Acrodonta.
