## Supplementary material for "Evidence of convergent evolution in the nuclear and mitochondrial OXPHOS subunits across the deep lineages of Squamata": S1_Table.xlsx

### Sheet: Foglio1
Family	Species	Taxon ID	Assembly	Mitochondrial (mt)	Contig mt on the assembly OR SRA used to assemble the mt genome	BUSCO score
Agamidae	Pogona vitticeps	103695	GCA_900067755.1	NC_006922.1		C:97.7%[S:97.0%,D:0.7%]
	Phrynocephalus versicolor	171651	GCA_023846285.1	NC_024654.1		C:96.1%[S:94.1%,D:2.0%]
Anguidae	Elgaria multicarinata	71008	GCA_023053635.1	MITOS	JALIGS010000085.1	C:99.1%[S:98.1%,D:1.0%]
Cordylidae	Hemicordylus capensis	884348	GCF_027244095.1	MITOS	NW_026513663.1	C:99.0%[S:97.6%,D:1.4%]
Dactyloidae	Anolis carolinensis	28377	GCF_000090745.2	EU747728.2		C:91.3%[S:89.5%,D:1.8%]
	Anolis sagrei	38937	GCA_025583915.1	Spades+MitoHifi	SRR21197535	C:98.4%[S:95.8%,D:2.6%]
Eublepharidae	Eublepharis macularius	481883	GCF_028583425.1	NC_033383.1		C:99.1%[S:96.1%,D:3.0%]
Gekkonidae	Gekko japonicus	146911	GCF_001447785.1	NC_028035.1		C:93.5%[S:91.4%,D:2.1%]
	Paroedura picta	143630	GCA_003118565.2	NC_028326.1		C:93.2%[S:91.6%,D:1.6%]
	Lepidodactylus listeri	747221	GCA_029233225.1	CM055445.1		C:99.7%[S:96.9%,D:2.8%]
Iguanidae	Ctenosaura bakeri	500334	GCA_948474755.1	MITOS	CAOLHI010007401	C:92.0%[S:90.5%,D:1.5%]
	Iguana delicatissima	51191	GCA_948472985.1	NC_044899.1		C:93.0%[S:92.2%,D:0.8%]
	Cyclura pinguis	118683	GCA_030412105.1	NC_027089.1		C:99.2%[S:97.7%,D:1.5%]
Lacertidae	Lacerta agilis	80427	GCF_009819535.1	NC_021766.1		C:98.9%[S:94.3%,D:4.6%]
	Lacerta bilineata	95620	GCA_900245895.1	NC_028440.1		C:97.4%[S:91.8%,D:5.6%]
	Lacerta viridis	65476	GCA_900245905.1	NC_008328.1		C:98.3%[S:92.3%,D:6.0%]
	Podarcis raffonei	65483	GCF_027172205.1	NC_011607.1		C:99.4%[S:95.5%,D:3.9%]
	Podarcis muralis	64176	GCF_004329235.1	HiFi+MitoHiFi	SRR25265425	C:98.2%[S:93.1%,D:5.1%]
	Zootoca vivipara	8524	GCF_011800845.1	NC_026867.1		C:99.1%[S:95.9%,D:3.2%]
Phrynosomatidae	Phrynosoma blainvillii	372482	GCA_026167975.1	NC_036492.1		C:90.4%[S:88.7%,D:1.7%],
	Phrynosoma platyrhinos	52577	GCA_020142125.1	Spades+MitoHiFi	SRR16071940	C:93.9%[S:92.9%,D:1.0%]
	Sceloporus occidentalis	8519	GCA_023333645.1	NC_005960.1		C:99.7%[S:17.9%,D:81.8%]
	Sceloporus tristichus	190870	GCA_016801065.1	MITOS	JACSCI010001146.1	C:97.8%[S:95.9%,D:1.9%]
Scincidae	Plestiodon gilberti	463524	GCA_026170595.1	HiFi+MitoHifi	SRR23194281	C:99.2%[S:98.7%,D:0.5%]
	Cryptoblepharus egeriae	2509230	GCA_030015325.1	CM057396.1		C:99.4%[S:98.6%,D:0.8%]
	Lerista edwardsae	470340	GCA_029204185.1	MITOS	JAJKFI010005491.1	C:97.5%[S:93.3%,D:4.2%]
Shinisauridae	Shinisaurus crocodilurus	52224	GCA_021292165.1	NC_005959.1		C:98.9%[S:89.3%,D:9.6%]
Sphaerodactylidae	Sphaerodactylus townsendi	933632	GCF_021028975.2	Spades + MitoHiFi	SRR15111439	C:92.6%[S:91.2%,D:1.4%]
Teiidae	Aspidoscelis marmoratus	403789	GCA_014337955.1	NC_067820.1		C:98.9%[S:98.1%,D:0.8%]
	Aspidoscelis tigris	52180	GCA_023333525.1	CM041363.1		C:80.5%[S:79.9%,D:0.6%]
	Salvator merianae	96440	GCA_003586115.2	MITOS	QVOM02000751.1	C:99.0%[S:97.7%,D:1.3%]
Varanidae	Varanus komodoensis	61221	GCF_004798865.1	MITOS	NW_025335478.1	C:98.1%[S:97.7%,D:0.4%]
	Varanus salvator	62051	GCA_023646645.1	NC_010974.1		C:96.6%[S:92.0%,D:4.6%]
Boidae	Charina bottae	51858	GCA_023362775.1	MITOS	JALMGJ010000289.1	C:99.1%[S:98.4%,D:0.7%]
Elapidae	Bungarus multicintus	8616	GCA_023653725.1	spades + MITOS	SRR13203894	C:97.6%[S:96.9%,D:0.7%]
	Laticauda colubrina	8628	GCA_015471245.1	NC_036054.1		C:97.7%[S:97.2%,D:0.5%]
	Naja naja	35670	GCA_009733165.1	NC_010225.1		C:97.2%[S:96.3%,D:0.9%]
	Ophiophagus hannah	8665	GCA_000516915.1	NC_011394.1		C:89.4%[S:89.1%,D:0.3%]
Homalopsidae	Myanophis thanlyinensis	2777982	GCA_017656035.1	NC_060375.1		C:55.7%[S:55.2%,D:0.5%]
Pythonidae	Morelia viridis	129333	GCA_027559625.1	spades + MITOS	SRR19167500	C:91.4%[S:91.1%,D:0.3%]
	Python bivittatus	176946	GCF_000186305.1	NC_021479.1		C:94.7%[S:94.4%,D:0.3%]
Viperidae	Azemiops feae	8773	GCA_023970755.1	NC_030781.1		C:98.1%[S:95.5%,D:2.6%]
	Bothrops jararaca	8724	GCA_018340635.1	NC_030760.1		C:89.3%[S:73.9%,D:15.4%]
	Crotalus tigris	88082	GCF_016545835.1	spades + MitoHifi	SRR10189615	C:99.2%[S:97.6%,D:1.6%]
	Daboia siamensis	343250	GCA_024449315.1	MITOS	JAKJMR010018341.1	C:94.3%[S:89.3%,D:5.0%]
	Protobothrops mucrosquamatus	103944	GCF_001527695.2	NC_021412.1		C:96.6%[S:93.1%,D:3.5%]
	Vipera latastei	246179	GCA_024294585.1	MT527189.1		C:98.7%[S:97.7%,D:1.0%]
Lamprophiidae	Boaedon fuliginosus	39328	GCA_027560395.1	MITOS	JANHGC010135496.1	C:68.5%[S:68.2%,D:0.3%]
Colubridae	Arizona elegans	94893	GCA_022577455.1	MITOS	JAKOOJ010000140.1	C:99.5%[S:98.1%,D:1.4%]
	Pantherophis guttatus	94885	GCF_001185365.1	Spades + MITOS	SRR9596763-4	C:96.4%[S:95.4%,D:1.0%]
	Pituophis catenifer	94850	GCA_029215685.1	KU833245.2		C:89.8%[S:88.9%,D:0.9%]
	Ptyas mucosa	31142	GCA_012654045.1	NC_030041.1		C:97.5%[S:95.9%,D:1.6%]
	Thamnophis elegans	35005	GCF_009769535.1	Spades + MITOS	SRR25745708	C:96.9%[S:94.4%,D:2.5%]
Dipsadidae	Diadophis punctatus	158804	GCA_023053685.1	MITOS	JALIGW010000444.1	C:97.9%[S:95.5%,D:2.4%]
	Imantodes cenchoa	121343	GCA_027560375.1	NC_013988.1		C:70.4%[S:69.7%,D:0.7%]
	Thermophis baileyi	527827	GCA_003457575.1	NC_035713.1		C:98.0%[S:96.0%,D:2.0%]
Sphenodon punctatus		8508	GCA_003113815.1	NC_004815.1		C:94.4%[S:93.0%,D:1.4%]
Alligator mississippiensis		8496	GCF_030867095.1	NC_001922.1		C:97.8%[S:97.1%,D:0.7%]
Caretta caretta		8467	GCF_023653815.1	NC_016923.1		C:97.6%[S:95.4%,D:2.2%]
